# Striatal D2-neurons gate D1-mediated associative encoding under uncertainty

**DOI:** 10.64898/2026.10.16.759515

**Authors:** Chelsea S Goulton, Christopher R Nolan, Nita R Roschanzamir, Melissa G Tran, Miriam Matamales, Jesus Bertran-Gonzalez

**Author notes:** These authors contributed equally: M. Matamales, J. Bertran-Gonzalez. **Contributions:** MM and JB-G conceived and de-signed the study. CSG, JB-G, and MM designed the experiments. CSG, JBG and NRR collected and analysed behavioural data. MM, CSG, MGT and NRR conducted histological procedures. CSG acquired and parametrised biosensor and optogenetic materials. MM performed confocal image acquisition and analysis. CSG collected fibre photometry data. CRN and CSG analysed fibre photometry data. CRN, CSG, MM and JBG developed data extraction and analysis code. CRN developed Behapy photometry analysis pipeline. MGT and CSG performed stereotaxic surgeries. JBG, CSG and CRN conducted statistical analyses. JBG, MM and CSG wrote the manuscript. **Competing interests:** The authors declare no competing interests.

## Abstract

Goal-directed actions are established through the encoding of predictive relationships between behaviour and its consequences, a process involving dopamine-dependent plasticity in the dorsal striatum. Early phases of learning entail complex associative landscapes from which useful action-outcome contingencies must be identified. Although dopamine processes are central to associative learning, the cellular mechanisms through which behaviourally relevant plasticity is selected from competing signalling events remain unknown. Here we show that D2-spiny projection neurons (D2-SPNs) are transiently recruited during the earliest stages of instrumental learning, when critical action-outcome contingencies emerge. We identify a dominant cell-to-cell transmodulation process by which D2-SPNs regulate dopamine-dependent signalling by constraining protein kinase A activity in D1-SPNs. This mechanism overrides extracellular dopamine signals and can be reproduced *in vivo* through calibrated optogenetic activation of cAMP signalling. Enhancing D2→D1-SPN transmodulation during uncertain reinforcement schedules durably improves action-outcome encoding, revealing a mechanism through which striatal networks promote relevant contingencies under associative ambiguity.
