## Supplementary material for "Striatal D2-neurons gate D1-mediated associative encoding under uncertainty": Table S1 - statistics

### Sheet: main figures
code	figure panel	n per group	analysis	test	dependent variable/s	independent variable/s	statistic	result	p-value
b1	1b	n = 8 mice	lever press rate across all instrumental training (aRR20 group only)	repeated measures ANOVA	presses/min	day (1-20)	Mauchly's test of sphericity	W = 0.000; GG ε = 0.117	NA
							main effect of day (GG corrected)	F(2.228, 15.593) = 18.331	p < 0.001
i1	1f	n = 16 hemispheres from 8 mice per group	taD1- and taD2-SPN density (DMS) at different phases of instrumental training	two way mixed ANOVA	nuclei/mm^2	neuron [taD1, taD2], group [NC, Yoked, 1stC-aRR20]	main effect of neuron	F(1,120) = 10.645, partial η² = 0.081	p = 0.001
			taD1-SPN density (DMS) at different phases of instrumental training	one way ANOVA	nuclei/mm^2	group [NC, Yoked, 1stC-aRR20]	Levene's test	F(7,120) = 2.042	p = 0.055
							main effect of group	F(7,120) = 1.432, partial η² = 0.077	p = 0.199
			taD1-SPN density (DMS) at different phases of instrumental training	one way ANOVA	nuclei/mm^2	group [NC, Yoked, 1stC-aRR20]	Levene's test	F(7,120) = 2.876	p = 0.008
							main effect of group (Welch corrected)	F(7,50.98) = 7.630, partial η² = 0.268	p < 0.001
							Games-Howell post hoc: RR5 vs RR10	mean diff = 18.59, 95% CI [5.85, 31.33]	p = 0.002
i2	1h	n = 16 hemispheres from 8 mice	Log2 taD2/taD1-SPN ratio (ROI) at different phases of instrumernatl training	one way ANOVA	Log2(taD2/taD1)	group [NC, Yoked, 1stC-aRR20]	Levene's test	F(7,120) = 2.012	p = 0.059
							main effect of group	F(7,120) = 3.189, partial η² = 0.157	p = 0.004
i3	2h	n = 8 hemispheres from 4 mice per group	taSPN density (whole section)	two way mixed ANOVA	cells/mm^2	neuron (D1- or D2-SPN], treatment [rac→gbr; rac→veh; veh→gbr; veh→veh]	main effect of neuron	F(1,28) = 15.800, partial η² = 0.361	p < 0.001
							neuron x treatment interaction	F(3,28) = 9.377, partial η² = 0.501	p < 0.001
i5	2k	n = 4 mice	pH3+ nuclei density in hM4Di+ and hM4Di- D2-SPNs	paired samples t-test	nuclei/mm^2	D2-SPN category (hM4Di+, hM4Di-]	paired t-test	t(3) = 5.785, Cohen's d = 2.893, mean difference = 61.41, 95% CI [27.63, 95.18]	p < 0.010
i6	2l	n = 4 mice	taD1-SPN density in control- vs hM4Di-injected hemispheres	paired samples t-test	nuclei/mm^2	hemisphere (control, hM4Di]	paired t-test	t(3) = -3.186, Cohen's d = -1.593, mean difference = -84.43, 95% CI [+168.78, -0.09]	p < 0.05
f1	3g	n = 4 mice (veh→gbr), n = 5 mice (rac→gbr)	dLight signal across treatment periods	two-way mixed ANOVA	mean z ΔF/F	period [Baseline, Inj1, Inj2], treatment [veh→gbr, rac→gbr]	Mauchly's test of sphericity	W = 0.059; GG ε = 0.515	p < 0.001
							main effect of period (GG corrected)	F(1.031, 7.214) = 45.025, partial η² = 0.865	p < 0.001
							period × treatment interaction (GG corrected)	F(1.031, 7.214) = 18.171, partial η² = 0.722	p = 0.003
							main effect of treatment	F(1,7) = 25.240, partial η² = 0.783	p = 0.002
							Bonferroni post hoc: veh→gbr vs rac→gbr at Inj2	mean difference = -16.175, 95% CI [-24.848, -7.502]	p = 0.003
f2	3h	n = 4 mice	D1-dw-cADDis signal across treatment periods	two-way mixed ANOVA	AUC	period [Baseline, Inj1, Inj2], treatment [veh→gbr, rac→gbr]	Mauchly's test of sphericity	W = 0.958; GG ε = 0.960	p = 0.898
							main effect of period	F(2,12) = 26.896, partial η² = 0.818	p < 0.001
							period × treatment interaction	F(2,12) = 3.810, partial η² = 0.388	p = 0.052
							main effect of treatment	F(1,6) = 0.913, partial η² = 0.132	p = 0.376
							LSD post hoc: veh→gbr vs rac→gbr at Inj2	mean difference = -1.264, 95% CI [-9.781, 7.253]	p = 0.729
f3	3i	n = 7 mice	D1-ExRai-AKAR2 signal across treatment periods	two-way repeated measures ANOVA	AUC	period [Baseline, Inj1, Inj2, Inj2b], treatment [veh→gbr, rac→gbr]	Mauchly's test of sphericity (period)	W = 0.060; GG ε = 0.466	p = 0.023
							main effect of treatment	F(1,6) = 7.698, partial η² = 0.562	p = 0.032
							main effect of period (GG corrected)	F(1.398, 8.389) = 35.407, partial η² = 0.855	p < 0.001
							treatment × period interaction (GG corrected)	F(1.867, 11.200) = 44.542, partial η² = 0.881	p < 0.001
							LSD post hoc: veh→gbr vs rac→gbr at Inj2	mean difference = 2.963, 95% CI [1.046, 4.880]	p = 0.009
							LSD post hoc: veh→gbr vs rac→gbr at Inj2b	mean difference = 7.138, 95% CI [3.926, 10.350]	p = 0.002
f7	3j	n = 5 mice	dLight1.1 signal across treatment periods	repeated measures ANOVA	mean z ΔF/F	period [Baseline, Inj1, Inj2, Inj2b]	Mauchly's test of sphericity	W = 0.336; GG ε = 0.666	p = 0.721
							main effect of period	F(3,12) = 108.121, partial η² = 0.964	p < 0.001
							Bonferroni post hoc: Baseline vs Inj2	mean difference = -17.989, 95% CI [-22.385, -13.593]	p < 0.001
							Bonferroni post hoc: Inj1 vs Inj2b	mean difference = -11.289, 95% CI [-18.279, -4.298]	p = 0.009
f8	3k	n = 5 mice	D1-dw-cADDis signal across treatment periods	repeated measures ANOVA	AUC	period [Baseline, Inj1, Inj2, Inj2b]	Mauchly's test of sphericity	W = 0.058; GG ε = 0.444	p = 0.195
							main effect of time	F(3,12) = 6.368, partial η² = 0.614	p = 0.008
f9	3l	n = 7 mice	D1-ExRai-AKAR2 signal across treatment periods	repeated measures ANOVA	AUC	period [Baseline, Inj1, Inj2, Inj2b]	Mauchly's test of sphericity	W = 0.133; GG ε = 0.588	p = 0.097
							main effect of period	F(3,18) = 14.602, partial η² = 0.709	p < 0.001
							LSD post hoc: Baseline vs Inj1	mean difference = -6.239, 95% CI [-9.391, -3.086]	p = 0.003
							LSD post hoc: Inj1 vs Inj2b	mean difference = 3.872, 95% CI [0.540, 7.204]	p = 0.029
i7	3o	n = 8 hemispheres from 4 mice per group	Log2 taD2/taD1-SPN ratio (whole section) in different treatment conditions	one-way ANOVA	Log₂(taD2/taD1)	Group [rac→gbr; rac→veh; veh→gbr; veh→veh]	main effect of group	F(4,35) = 47.402, partial η² = 0.844	p < 0.001
i8	4b	n = 5 mice	Optogenetic stimulation-induced taD2-SPNs	paired samples t-test	taD2-SPN density	condition [mCherry, BiPAC]	paired t-test	t(4) = -3.827, Cohen's d = 1.711, mean difference = -322.626, 95% CI [-556.696, -88.556]	p = 0.019
i9	4f	n = 12 sections from 4 mice	taSPN density following optogenetic stimulation (intra-BiPAC)	two-way repeated-measures ANOVA	taSPN density	neuron [taD1, taD2], hemisphere [non-stim, stim]	main effect of neuron	F(1,11) = 30.138, partial η² = 0.733	p < 0.001
							main effect of hemisphere	F(1,11) = 45.465, partial η² = 0.806	p < 0.001
							neuron × hemisphere interaction	F(1,11) = 87.616, partial η² = 0.897	p < 0.001
							paired t-test: taD2 non-stim vs stim	t(11) = -8.255, Cohen's d = 2.615, mean difference = -758.344, 95% CI [-960.050, -556.639]	p < 0.001
							paired t-test: taD1 non-stim vs stim	t(11) = 4.252, Cohen's d = 1.226, mean difference = 84.052, 95% CI [40.060, 128.044]	p = 0.001
			taSPN density following optogenetic stimulation (extra-BiPAC)	two-way repeated-measures ANOVA	taSPN density	neuron [taD1, taD2], hemisphere [non-stim, stim]	main effect of neuron	F(1,11) = 24.958, partial η² = 0.694	p < 0.001
							main effect of hemisphere	F(1,11) = 0.553, partial η² = 0.048	p = 0.476
							neuron × hemisphere interaction	F(1,11) = 1.155, partial η² = 0.095	p = 0.316
							paired t-test: taD2 non-stim vs stim	t(11) = -0.982, Cohen's d = 0.283, mean difference = -1.895, 95% CI [-6.176, 2.386]	p = 0.347
							paired t-test: taD1 non-stim vs stim	t(11) = 0.943, Cohen's d = 0.272, mean difference = 36.293, 95% CI [-48.991, 121.578]	p = 0.366
i10	4g	n = 12 sections from 4 mice	Log2 taD2/taD1-SPN ratio (ROI) following BiPAC stimulation	paired samples t-test	Log₂(taD2/taD1)	condition [non-stim, stim]	paired t-test	t(11) = -19.970, Cohen's d = 5.765, mean difference = -5.579, 95% CI [-6.194, -4.964]	p < 0.001
b2	4i	n = 5 mice	lever pressing across instrumental training	repeated-measures ANOVA	presses/min	day [1-4]	Mauchly's test of sphericity	W = 0.014; GG ε = 0.530	p = 0.052
							main effect of day	F(3,12) = 6.595, partial η² = 0.622	p = 0.007
b3	5c	n = 8 mice per group	lever pressing across instrumental training	two-way mixed ANOVA	press rate (min⁻¹)	day [1-6], group [biPAC, mCherry]	Mauchly's test of sphericity	W = 0.013; GG ε = 0.319	p < 0.001
							main effect of day (GG corrected)	F(1.594,22.315) = 25.301, partial η² = 0.644	p < 0.001
							day × group interaction (GG corrected)	F(1.594,22.315) = 8.014, partial η² = 0.364	p = 0.004
							main effect of group	F(1,14) = 7.099, partial η² = 0.337	p = 0.018
b4	5f	n = 8 mice per group	outcome devaluation test	two-way mixed ANOVA	normalised performance	performance [valued, devalued], group [biPAC, mCherry]	main effect of performance	F(1,14) = 33.595, partial η² = 0.705	p < 0.001
							performance × group interaction	F(1,14) = 7.121, partial η² = 0.337	p = 0.018
							main effect of group	F(1,14) = 5.905, partial η² = 0.297	p = 0.029
							paired t-test: valued vs devalued (biPAC)	t(7) = 4.917, Cohen's d = 1.739, mean difference = 0.462, 95% CI [0.240, 0.684]	p = 0.002
							paired t-test: valued vs devalued (mCherry)	t(7) = 3.072, Cohen's d = 1.086, mean difference = 0.171, 95% CI [0.039, 0.302]	p = 0.018
b5	5g	n = 8 mice per group	Lever pressing across instrumental training	two-way mixed ANOVA	presses/min	day [9-12], group [BiPAC-blckd, mCherry-blckd]	Mauchly's test of sphericity	W = 0.494; GG ε = 0.762	p = 0.111
							main effect of day	F(3,42) = 13.890, partial η² = 0.498	p < 0.001
							day × group interaction	F(3,42) = 0.132, partial η² = 0.009	p = 0.941
							main effect of group	F(1,14) = 0.200, partial η² = 0.014	p = 0.662
b6	5k	n = 8 mice per group	outcome-specific devaluation test	three-way mixed ANOVA	normalised performance	outcome age [old, new], lever [valued, devalued], group [biPAC-blckd, mCherry-blckd]	main effect of lever	F(1,14) = 11.573, partial η² = 0.454	p = 0.004
							lever × group interaction	F(1,14) = 1.976, partial η² = 0.125	p = 0.182
							outcome age × lever interaction	F(1,14) = 8.054, partial η² = 0.365	p = 0.013
							outcome age × lever × group interaction	F(1,14) = 5.533, partial η² = 0.283	p = 0.034
							main effect of group	F(1,14) < 0.001, partial η² < 0.001	p = 0.998
							Simple effect: valued vs devalued lever (biPAC-blckd, old outcome)	t(7) = 4.833, Cohen's d = 1.718, mean difference = 0.334, 95% CI [0.170, 0.497]	p = 0.002
							Simple effect: valued vs devalued lever (biPAC-blckd, new outcome)	t(7) = -1.052, Cohen's d = 0.372, mean difference = -0.081, 95% CI [-0.264, 0.102]	p = 0.328
							Simple effect: valued vs devalued lever (mCherry-blckd, old outcome)	t(7) = 0.881, Cohen's d = 0.312, mean difference = 0.072, 95% CI [-0.120, 0.265]	p = 0.408
							Simple effect: valued vs devalued lever (mCherry-blckd, new outcome)	t(7) = 1.083, Cohen's d = 0.383, mean difference = 0.033, 95% CI [-0.039, 0.105]	p = 0.315

### Sheet: extended data figures
code	figure panel	n per group	analysis	test	dependent variable/s	independent variable/s	statistic	result	p-value
i4	1e	n = 6-8 mice per group (rac→gbr = 8, rac→veh = 8, veh→gbr = 6, veh→veh = 8)	pH3⁺ nuclei density	two-way mixed ANOVA	pH3⁺ nuclei density	neuron [D1-SPNs, D2-SPNs], group [rac→gbr, rac→veh, veh→gbr, veh→veh]	main effect of neuron	F(1,26) = 4.079, partial η² = 0.136	p = 0.054
							neuron × group interaction	F(3,26) = 19.581, partial η² = 0.693	p < 0.001
							main effect of group	F(3,26) = 5.640, partial η² = 0.394	p = 0.004
b7	2d	n = 4-6 mice per group (veh→veh = 4, veh→gbr = 6, rac→gbr = 6)	locomotor activity across treatment periods (D1-Cre)	two-way mixed ANOVA	velocity (cm/sec)	period [Baseline, Inj1, Inj2], treatment [VV, VG, RG]	Mauchly's test of sphericity	W = 0.318; GG ε = 0.594	p = 0.001
							main effect of period (GG corrected)	F(1.189,15.455) = 24.935, partial η² = 0.657	p < 0.001
							period × treatment interaction (GG corrected)	F(2.378,15.455) = 6.188, partial η² = 0.488	p = 0.008
							simple effect: treatment at Inj2 (one-way ANOVA)	F(2,13) = 2.667, partial η² = 0.291	p = 0.107
f10	2h	n = 4-6 mice per group (veh→veh = 4, veh→GBR = 6, rac→GBR = 6)	D1-SPN Ca²⁺ transient frequency across treatment periods	two-way mixed ANOVA	Ca²⁺ transients/min	period [Baseline, Inj1, Inj2], treatment [VV, VG, RV][veh→veh, veh→gbr, rac→gbr]	Mauchly's test of sphericity	W = 0.608; GG ε = 0.719	p = 0.051
							main effect of period	F(2,26) = 25.463, partial η² = 0.662	p < 0.001
							period × treatment interaction	F(4,26) = 12.205, partial η² = 0.653	p < 0.001
							simple effect: treatment at Inj2 (one-way ANOVA)	F(2,13) = 0.284, partial η² = 0.042	p = 0.757
b8	3e	n = 16 mice	optimal correlation shift across treatment periods (D1-Cre)	repeated-measures ANOVA	optimal shift time (s)	period [Baseline, 1st Inj, 2nd Inj]	Mauchly's test of sphericity	W = 0.187; GG ε = 0.552	p < 0.001
							main effect of period (GG corrected)	F(1.103, 16.548) = 4.600	p = 0.044
b9	3g	n = 4-6 mice per group (veh→veh = 4, veh→gbr = 6, rac→gbr = 6)	prediction accuracy across treatment periods (D1-Cre)	two-way mixed ANOVA	r²	period [Baseline, Inj1, Inj2], treatment [veh→veh, veh→gbr, rac→gbr]	main effect of period	F(2,26) = 37.181, partial η² = 0.741	p < 0.001
							period × treatment interaction	F(4,26) = 5.829, partial η² = 0.473	p = 0.002
							simple effect: Baseline vs Inj2 [veh→gbr]	t(13) = -1.499	p = 0.515
							simple effect: Baseline vs Inj2 [rac→gbr]	t(13) = -2.217	p = 0.187
b10	4e	n = 4-5 mice per group (veh→gbr = 5, rac→gbr = 4)	locomotor activity across treatment periods (A2a-Cre)	two-way mixed ANOVA	velocity (cm/sec)	period [Baseline, Inj1, Inj2], treatment [veh→gbr, rac→gbr]	Mauchly's test of sphericity	W = 0.287; GG ε = 0.584	p = 0.024
							main effect of period (GG corrected)	F(1.167,8.171) = 9.514, partial η² = 0.576	p = 0.013
							period × treatment interaction (GG corrected)	F(1.167,8.171) = 1.828, partial η² = 0.207	p = 0.216
							simple effect: veh→gbr vs rac→gbr at Inj2	t(7) = 2.426, Cohen's d = 1.627, mean difference = 2.821, 95% CI [0.071, 5.571]	p = 0.046
f11	4f	n = 4-5 mice per group (veh→gbr = 5, rac→gbr = 4)	D2-SPN Ca²⁺ transient frequency across treatment periods	two-way mixed ANOVA	Ca²⁺ transients/min	period [Baseline, Inj1, Inj2], treatment [veh→gbr, rac→gbr]	main effect of period	F(2,14) = 22.811, partial η² = 0.765	p < 0.001
							period × treatment interaction	F(2,14) = 3.560, partial η² = 0.337	p = 0.056
							simple effect: veh→gbr vs rac→gbr at Inj2	t(7) = -0.118, Cohen's d = 0.079, mean difference = -0.245, 95% CI [-5.157, 4.667]	p = 0.909
f4	6b	n = 5 mice	dLight signal across treatment periods	repeated-measures ANOVA	mean z ΔF/F	period [Baseline, Inj1, Inj1b, Inj1c]	Mauchly's test of sphericity	W = 0.013; GG ε = 0.499	p = 0.047
							main effect of period (GG corrected)	F(1.496,5.984) = 148.271, partial η² = 0.974	p < 0.001
f5	6d	n = 5 mice	D1-dw-cADDis signal across treatment periods	repeated-measures ANOVA	AUC	period [Baseline, Inj1, Inj1b, Inj1c]	Mauchly's test of sphericity	W = 0.160; GG ε = 0.505	p = 0.444
							main effect of period	F(3,12) = 56.794, partial η² = 0.934	p < 0.001
f6	6f	n = 7 mice	D1-ExRai-AKAR2 signal across treatment periods	repeated-measures ANOVA	AUC	time [Baseline, Inj1, Inj1b, Inj1c]	Mauchly's test of sphericity	W = 0.033; GG ε = 0.511	p = 0.008
							main effect of time (GG corrected)	F(1.532,9.192) = 76.179, partial η² = 0.927	p < 0.001
							LSD post hoc: Inj1 vs Inj1b	mean difference = 2.480, 95% CI [1.964, 2.995]	p < 0.001
							LSD post hoc: Inj1 vs Inj1c	mean difference = 2.470, 95% CI [1.768, 3.172]	p < 0.001
b11	8d	n = 8 mice per group	locomotor velocity before and during stimulation	two-way mixed ANOVA	velocity (cm/sec)	period [pre-stim, stim], group [biPAC, mCherry]	main effect of period	F(1,14) = 0.678, partial η² = 0.046	p = 0.424
							period × group interaction	F(1,14) = 2.002, partial η² = 0.125	p = 0.179
b12	8f	n = 8 mice per group	Locomotor velocity during stimulation epochs	two-way mixed ANOVA	velocity (cm/sec)	period [pre-stim, 0-10 s, 10-20 s, 20-30 s], group [biPAC, mCherry]	main effect of period	F(3,42) = 0.517, partial η² = 0.036	p = 0.673
							period × group interaction	F(3,42) = 1.649, partial η² = 0.105	p = 0.192
